# Grandmaternal smoking during pregnancy is associated with differential DNA methylation in their grandchildren

**DOI:** 10.1101/2021.04.22.440892

**Authors:** Sarah Holmes Watkins, Yasmin Iles-Caven, Marcus Pembrey, Jean Golding, Matthew Suderman

**Affiliations:** University of Bristol, MRC Integrative Epidemiology Unit, Population Health Sciences, Bristol Medical School, Bristol, United Kingdom; University of Bristol, Centre for Academic Child Health, Population Health Sciences, Bristol Medical School, Bristol, United Kingdom

**Author notes:** Corresponding author: Sarah Watkins. **Funding** The UK Medical Research Council and Wellcome (Grant ref: 217065/Z/19/Z) and the University of Bristol provide core support for ALSPAC. This research was made possible through the support of a grant from the John Templeton Foundation (60828).

**Keywords:** ALSPAC, grandmaternal smoking, DNA methylation, transgenerational effects, prenatal smoking

## Abstract

The idea that information can be transmitted to subsequent generation(s) by epigenetic means has been studied for decades but remains controversial in humans. Epidemiological studies have established that grandparental exposures are associated with health outcomes in their grandchildren, often with sex-specific effects; however the mechanism of transmission is still unclear. We conducted Epigenome Wide Association Studies (EWAS) to test whether grandmaternal smoking during pregnancy is associated with altered DNA methylation (DNAm) in their adolescent grandchildren. We used data from a birth cohort, with discovery and replication datasets of 1225 and 708 individuals (respectively), aged 15-17 years, and tested replication in the same individuals at birth and 7 years. We show for the first time that DNAm at a small number of loci is associated with grandmaternal smoking in humans, and their locations in the genome suggest hypotheses of transmission. We observe and replicate sex-specific associations at two sites on the X chromosome, one located in an imprinting control region and both within transcription factor binding sites (TFBSs). In fact, we observe enrichment for TFBSs among the CpG sites with the strongest associations, suggesting that TFBSs may be a mechanism by which grandmaternal exposures influence offspring DNA methylation. There is limited evidence that these associations appear at earlier timepoints, so effects are not static throughout development. The implication of this work is that effects of smoking during pregnancy may induce DNAm changes in later generations and that these changes are often sex-specific, in line with observational associations.
