## Supplementary table 1 for "Grandmaternal smoking during pregnancy is associated with differential DNA methylation in their grandchildren"

### Sheet: Sheet1
		MGM analysis			PGM analysis
Dataset	Participants	MGM smoked	MGM did not smoke	Total	PGM smoked	PGM did not smoke	Total
EPIC	All	847	378	1225	629	392	1021
EPIC	Females	433	188	621	320	207	527
EPIC	Males	414	190	604	309	185	494
450k	All	496	212	708	381	220	601
450k	Females	256	106	362	201	109	310
450k	Males	240	106	346	180	111	291
Birth	All	216	493	709	234	361	595
Birth	Females	103	235	338	109	181	290
Birth	Males	94	228	322	107	165	272
F7	All	232	532	764	245	395	640
F7	Females	102	249	351	113	189	302
F7	Males	110	249	359	114	187	301
Numbers of participants with complete data available for each individual EWAS analysis. MGM = maternal grandmother, PGM = paternal grandmother.
