## Supplementary table 2 for "Grandmaternal smoking during pregnancy is associated with differential DNA methylation in their grandchildren"

	cpg	chromosome	position	n	coefficient	coefficient.se	p.value	dataset
cg15845792	cg15845792	chr6	28175446	1021	0.00165641579051375	0.000330937584272799	6.60143353752653e-07	pgm_all_discovery
cg04486052	cg04486052	chr14	85999360	1021	0.00746938060725914	0.0015313615111967	1.25053857488629e-06	pgm_all_discovery
cg14829606	cg14829606	chr6	166579974	1021	0.00520179477728906	0.00108862230070909	2.0349781658056e-06	pgm_all_discovery
cg18275467	cg18275467	chr7	101923726	1021	-0.0118261456428962	0.00251098767165839	2.83380449140873e-06	pgm_all_discovery
cg10318359	cg10318359	chr16	22587853	1021	-0.00877611291000939	0.00187296499919956	3.18006707741883e-06	pgm_all_discovery
cg03774228	cg03774228	chr1	1324805	1021	-0.0093524376575594	0.00199898524528755	3.28948129067406e-06	pgm_all_discovery
cg11150974	cg11150974	chr2	12010431	1021	0.0145127572839378	0.00310207869043132	3.29254435201613e-06	pgm_all_discovery
cg18508906	cg18508906	chr5	140870615	1021	-0.0123912799804824	0.00264942498561463	3.3150459311449e-06	pgm_all_discovery
cg24508976	cg24508976	chr3	14584778	1021	-0.00937780561613922	0.00202132659309484	3.96242399703663e-06	pgm_all_discovery
cg12993712	cg12993712	chr11	63969272	1021	-0.0152007636880593	0.00331258629251418	5.0303864634718e-06	pgm_all_discovery
cg25288855	cg25288855	chr17	33866301	1021	0.0134220970341011	0.00293402261770405	5.37504269245308e-06	pgm_all_discovery
cg02133697	cg02133697	chr20	46834257	1021	-0.0114456318475086	0.00252884006350468	6.73959172374803e-06	pgm_all_discovery
cg26265234	cg26265234	chr11	6280183	1021	0.00886009450995014	0.00196384157960748	7.20478907947199e-06	pgm_all_discovery
cg21040511	cg21040511	chr8	3584905	1021	0.00498818379464327	0.00110994138697296	7.811049417618e-06	pgm_all_discovery
cg26287163	cg26287163	chr5	61032651	1021	-0.00964336645057334	0.00215544543494814	8.56851689944464e-06	pgm_all_discovery
cg09941907	cg09941907	chr19	50767862	1021	-0.0134583181522708	0.00302317703371864	9.48657070431034e-06	pgm_all_discovery
cg12349448	cg12349448	chr11	45676784	1021	0.0085381428981864	0.00191910099875593	9.60338495062999e-06	pgm_all_discovery
cg05749067	cg05749067	chr1	26517321	1021	-0.00755271289190288	0.00170890983883569	1.09792665534595e-05	pgm_all_discovery
cg24846369	cg24846369	chr1	28642324	1021	-0.0151834234384536	0.00344969631571171	1.19241775434462e-05	pgm_all_discovery
cg11828470	cg11828470	chr17	5430248	1021	0.011434279817054	0.00259830462087851	1.19625241503746e-05	pgm_all_discovery
cg05132293	cg05132293	chr4	39628001	1021	0.0132150078332067	0.00300342381826926	1.19998049718766e-05	pgm_all_discovery
cg14170547	cg14170547	chr2	25387636	1021	-0.00778505143491101	0.0017732237476424	1.25338229141232e-05	pgm_all_discovery
cg17812489	cg17812489	chr10	81211969	1021	-0.00953300286684763	0.0021755074666668	1.30157086596137e-05	pgm_all_discovery
cg13102803	cg13102803	chr22	21994485	1021	0.0129494070121019	0.00297218833311073	1.45696484072401e-05	pgm_all_discovery
cg07984458	cg07984458	chr2	191566480	1021	-0.0137828735441141	0.00316610992544198	1.48069945577078e-05	pgm_all_discovery
cg01811815	cg01811815	chr13	114881103	1021	0.0228495460060213	0.00525079836109053	1.49147013526181e-05	pgm_all_discovery
cg07276587	cg07276587	chr21	43105008	1021	-0.00738372683002892	0.00170738957053664	1.68296826526208e-05	pgm_all_discovery
cg15493574	cg15493574	chr6	140749306	1021	0.00735700298211831	0.00170294956529581	1.71637502910264e-05	pgm_all_discovery
cg09116130	cg09116130	chr9	140948381	1021	-0.0112548965175165	0.0026068114490524	1.73677797585257e-05	pgm_all_discovery
cg02878289	cg02878289	chr14	105173643	1021	0.0116029201020043	0.00269053897036803	1.7758403249839e-05	pgm_all_discovery
cg24592912	cg24592912	chr3	142607280	1021	0.00317786669570476	0.000740378575474325	1.94271528437998e-05	pgm_all_discovery
cg24135685	cg24135685	chr5	180217700	1021	0.00246838550907487	0.000578500558193903	2.17254600942066e-05	pgm_all_discovery
cg15068552	cg15068552	chr7	130130203	1021	-0.0231302413516096	0.0054249121828261	2.20298994322949e-05	pgm_all_discovery
cg08413646	cg08413646	chr5	149996740	1021	0.00769926009274395	0.00181055230853192	2.3147693054307e-05	pgm_all_discovery
cg24726496	cg24726496	chr22	30752124	1021	0.00629110916714731	0.00148316885192211	2.42661490643656e-05	pgm_all_discovery
cg01083057	cg01083057	chr21	45545868	1021	-0.00975173928252061	0.002303644098021	2.51837253794756e-05	pgm_all_discovery
cg02191228	cg02191228	chr13	112547341	1021	0.00705205890754617	0.00166706720230757	2.55115170585248e-05	pgm_all_discovery
cg21917950	cg21917950	chr12	104459106	1021	0.00918023972778516	0.00217522998428342	2.66332303333029e-05	pgm_all_discovery
cg25398971	cg25398971	chr12	9470908	1021	-0.00906611718121305	0.00214847187491146	2.66977915154832e-05	pgm_all_discovery
cg03583982	cg03583982	chr12	112613641	1021	-0.00516695357286196	0.00122671907338942	2.76184005898781e-05	pgm_all_discovery
cg17730224	cg17730224	chr1	18681196	1021	0.0217914307120992	0.005192912693827	2.95583084656031e-05	pgm_all_discovery
cg07593434	cg07593434	chr15	42311336	1021	-0.00806354868850824	0.00192493580802018	3.05190377555713e-05	pgm_all_discovery
cg07459334	cg07459334	chr7	36020705	1021	0.0134470528073922	0.00321186977786658	3.08272590580664e-05	pgm_all_discovery
cg25317338	cg25317338	chr2	133669525	1021	0.015352049332264	0.00367611965371374	3.2261062621553e-05	pgm_all_discovery
cg22370579	cg22370579	chr3	194543174	1021	-0.0106513579763231	0.00255165718227412	3.25219213795295e-05	pgm_all_discovery
cg17242596	cg17242596	chr11	132527296	1021	0.0130145485294892	0.00313564326731067	3.60262227459786e-05	pgm_all_discovery
cg24800426	cg24800426	chr11	110582873	1021	0.00088203048034931	0.00021254270165544	3.6121938759183e-05	pgm_all_discovery
cg08141989	cg08141989	chr17	7082562	1021	-0.0135249281738048	0.00325941941355286	3.61858306409763e-05	pgm_all_discovery
cg02524946	cg02524946	chr7	35294640	1021	0.00739432337257448	0.00178350347810359	3.67391497010244e-05	pgm_all_discovery
cg12647638	cg12647638	chr5	173145521	1021	-0.0134441219190044	0.00325006366278316	3.82465482646689e-05	pgm_all_discovery
cg15585147	cg15585147	chr11	18324498	1021	-0.0191186745944227	0.00462961549923223	3.93967811381249e-05	pgm_all_discovery
cg04837395	cg04837395	chr14	76576606	1021	-0.0105751026371731	0.00256292801699386	3.99847390480121e-05	pgm_all_discovery
cg02034311	cg02034311	chr13	112547999	1021	0.0126642542515683	0.00307352324026724	4.09775838780466e-05	pgm_all_discovery
cg01397463	cg01397463	chr13	36271518	1021	-0.0105677583374154	0.00256696356145941	4.16122445314754e-05	pgm_all_discovery
cg00543840	cg00543840	chr1	22213376	1021	0.00763494123020472	0.00185986969594875	4.3745035430854e-05	pgm_all_discovery
cg17357895	cg17357895	chr16	67311531	1021	-0.0097953412533069	0.00239149162633699	4.54854149758427e-05	pgm_all_discovery
cg05202221	cg05202221	chr16	12071747	1021	-0.00736096943932748	0.0017974929934654	4.56365915499311e-05	pgm_all_discovery
cg24303332	cg24303332	chr11	68208313	1021	0.0107560858017081	0.00262826295067671	4.61548946076491e-05	pgm_all_discovery
cg10360420	cg10360420	chr19	54168850	1021	-0.00631955345288594	0.0015450709659312	4.66134863797447e-05	pgm_all_discovery
cg19859994	cg19859994	chr17	76574881	1021	-0.00765543594543518	0.00187395413187622	4.76035694415745e-05	pgm_all_discovery
cg25475281	cg25475281	chr1	152433140	1021	-0.00409568503553224	0.00100302697970326	4.79784563135183e-05	pgm_all_discovery
cg14988628	cg14988628	chr11	2339194	1021	-0.00771920382258452	0.0018938346997199	4.94957721935654e-05	pgm_all_discovery
cg13123700	cg13123700	chr17	74977493	1021	0.00663555796956548	0.00163296437676152	5.21688160646739e-05	pgm_all_discovery
cg02320885	cg02320885	chr14	73509917	1021	0.00593214553693252	0.00146002222086776	5.22685032765241e-05	pgm_all_discovery
cg14972141	cg14972141	chr13	100217995	1021	-0.0188679251864417	0.00464811472384443	5.3109295533735e-05	pgm_all_discovery
cg02343182	cg02343182	chr7	128492517	1021	-0.00985699202777103	0.00243091103307027	5.41042297624043e-05	pgm_all_discovery
cg16465083	cg16465083	chr6	121759264	1021	-0.0140465735430022	0.00346773174520691	5.50692203542394e-05	pgm_all_discovery
cg21126020	cg21126020	chr6	30128775	1021	-0.00910337765645064	0.0022476388185916	5.51748264515225e-05	pgm_all_discovery
cg06285810	cg06285810	chr7	71802910	1021	-0.0111677830868543	0.00276763263943827	5.87737116343272e-05	pgm_all_discovery
cg07137244	cg07137244	chr17	29636863	1021	0.00751009442100847	0.00186176949741775	5.9092600846355e-05	pgm_all_discovery
cg19553712	cg19553712	chr1	35257021	1021	-0.0050445632530342	0.00125069982181657	5.92053548381e-05	pgm_all_discovery
cg26198495	cg26198495	chr16	53126132	1021	-0.00472575287177375	0.00117217995933741	5.96530903002797e-05	pgm_all_discovery
cg11715725	cg11715725	chr1	154974757	1021	-0.00156403800020334	0.000387962382462062	5.96963494038887e-05	pgm_all_discovery
cg08828542	cg08828542	chr2	61989480	1021	-0.0141601114807396	0.00351478232803404	6.03720894951159e-05	pgm_all_discovery
cg02976476	cg02976476	chr20	49140460	1021	0.00591187137696508	0.00146792370272222	6.0716819552559e-05	pgm_all_discovery
cg14264606	cg14264606	chr19	42055439	1021	0.00726007218374675	0.00180301646046619	6.0906071862551e-05	pgm_all_discovery
cg11624085	cg11624085	chr17	8464688	1021	0.00570166085928594	0.00141643715392369	6.12308002267356e-05	pgm_all_discovery
cg09584691	cg09584691	chr10	44285881	1021	0.00770546199313094	0.00191545178247564	6.18902939996682e-05	pgm_all_discovery
cg13076784	cg13076784	chr2	48060247	1021	-0.0144959547501905	0.00360735239896928	6.30234049540918e-05	pgm_all_discovery
cg04716329	cg04716329	chr21	47777841	1021	-0.00869035216648216	0.00216347805154133	6.34467324241808e-05	pgm_all_discovery
cg24181914	cg24181914	chr19	47617301	1021	-0.00892635790921927	0.00222513081250286	6.48467252131513e-05	pgm_all_discovery
cg21684318	cg21684318	chr2	38523555	1021	-0.0161509837397723	0.00403335037327745	6.68351775703775e-05	pgm_all_discovery
cg00195250	cg00195250	chr20	50247428	1021	-0.0132902801129438	0.00332496464828105	6.8878122231796e-05	pgm_all_discovery
cg05270634	cg05270634	chr17	41177445	1021	-0.00113508656645401	0.000284198834906182	6.97790633481606e-05	pgm_all_discovery
cg10496762	cg10496762	chr16	8941568	1021	-0.00658341045093275	0.00164932642870553	7.04823670865201e-05	pgm_all_discovery
cg03024356	cg03024356	chr20	55779492	1021	-0.00554466873409333	0.00138996760139913	7.12208159893057e-05	pgm_all_discovery
cg15284457	cg15284457	chr15	100258174	1021	-0.0136580555388592	0.0034244369156422	7.14143191767217e-05	pgm_all_discovery
cg22502179	cg22502179	chr1	47488111	1021	0.00618412433630302	0.00155212011072883	7.2638941598796e-05	pgm_all_discovery
cg13477525	cg13477525	chr8	124658143	1021	-0.0105827621477583	0.00266247144106793	7.55583189957635e-05	pgm_all_discovery
cg26192769	cg26192769	chr15	77286576	1021	0.00809931572911108	0.00203863672744046	7.6148269235235e-05	pgm_all_discovery
cg12316870	cg12316870	chr1	71356710	1021	0.00703866370869619	0.00177201383514833	7.63944576100223e-05	pgm_all_discovery
cg05573434	cg05573434	chr4	7648540	1021	0.00665413925917485	0.00167535149473696	7.65018287021844e-05	pgm_all_discovery
cg07605370	cg07605370	chr5	156997914	1021	0.00983331064579887	0.00247697019777129	7.71023107152331e-05	pgm_all_discovery
cg15058764	cg15058764	chr18	30499336	1021	0.0121580437289508	0.00306363407209503	7.75464543730029e-05	pgm_all_discovery
cg25668368	cg25668368	chr2	163695882	1021	0.00592205115832285	0.00149231145542777	7.75878062385209e-05	pgm_all_discovery
cg18304766	cg18304766	chr12	66220165	1021	0.00314596923694219	0.000793106420583707	7.81441974714174e-05	pgm_all_discovery
cg06179485	cg06179485	chr1	33367401	1021	0.00871933177568156	0.00220018837006266	7.9330253583372e-05	pgm_all_discovery
cg19844350	cg19844350	chr10	79373390	1021	0.0054849165188448	0.00138471234595437	7.9968122520617e-05	pgm_all_discovery
cg13719885	cg13719885	chr3	127795394	1021	0.0062663097728518	0.00158215446490435	8.01110033562839e-05	pgm_all_discovery
cg03857732	cg03857732	chr6	24686728	1021	-0.0108444396579644	0.00273842466945982	8.02818139935826e-05	pgm_all_discovery
cg24711295	cg24711295	chr17	18820622	1021	0.00454507754930902	0.00114840753944739	8.10729644051035e-05	pgm_all_discovery
cg19179150	cg19179150	chr17	41287308	1021	-0.00532507597927417	0.00134549437916918	8.10770483213746e-05	pgm_all_discovery
cg20299810	cg20299810	chr22	42463911	1021	-0.00775593926138358	0.00196075716524221	8.17900472053023e-05	pgm_all_discovery
cg19637744	cg19637744	chr1	228543250	1021	-0.00716888988924652	0.00181288042104689	8.21830316428908e-05	pgm_all_discovery
cg07913503	cg07913503	chr16	1355789	1021	0.0100052444037402	0.00253242720733754	8.33985806797069e-05	pgm_all_discovery
cg10593219	cg10593219	chr10	72543247	1021	0.00692203621803143	0.0017532196584565	8.43180734568236e-05	pgm_all_discovery
cg13515064	cg13515064	chr13	113611440	1021	-0.0101246429912058	0.00256897904603534	8.6802816972665e-05	pgm_all_discovery
cg15174972	cg15174972	chr7	91672657	1021	-0.0144560296819575	0.00366989254226498	8.75280508853277e-05	pgm_all_discovery
cg15535534	cg15535534	chr13	36271465	1021	-0.0155952118034635	0.00396357562815299	8.91421737102941e-05	pgm_all_discovery
cg02071579	cg02071579	chr16	88550450	1021	0.0020095324465642	0.000511051190347858	9.00504377709655e-05	pgm_all_discovery
cg16465280	cg16465280	chr7	3096414	1021	-0.0137839401765325	0.00350563463570184	9.01314738154072e-05	pgm_all_discovery
cg27238887	cg27238887	chr11	824970	1021	-0.0105994779350715	0.00269629528703722	9.04317798654047e-05	pgm_all_discovery
cg13881405	cg13881405	chr9	92220388	1021	0.00320771245331364	0.000816364254557977	9.1122636655416e-05	pgm_all_discovery
cg01403676	cg01403676	chr17	47046319	1021	0.00630515729930041	0.00160471997622949	9.11732161106468e-05	pgm_all_discovery
cg27378200	cg27378200	chr22	22384807	1021	0.0121641394201387	0.00310536826990067	9.57577661459316e-05	pgm_all_discovery
cg15823038	cg15823038	chr3	14483667	1021	-0.0049264110054536	0.00125816741736402	9.63804528421233e-05	pgm_all_discovery
cg03226208	cg03226208	chr17	5004183	1021	-0.0102284521956599	0.00261490344815617	9.79448155319995e-05	pgm_all_discovery
cg27155252	cg27155252	chr1	19555913	1021	-0.0119303105880102	0.00305134995617393	9.86468509604828e-05	pgm_all_discovery
cg15138289	cg15138289	chr6	33051749	1021	0.042145371618784	0.0107816436001448	9.89906311751588e-05	pgm_all_discovery
cg12027365	cg12027365	chr16	69985475	1021	-0.00843309777165697	0.00215810359794101	9.95369155355017e-05	pgm_all_discovery
