## Supplementary table 3 for "Grandmaternal smoking during pregnancy is associated with differential DNA methylation in their grandchildren"

	cpg	chromosome	position	n	coefficient	coefficient.se	p.value	dataset
cg13102803	cg13102803	chr22	21994485	494	0.0215290542430877	0.00411105947357722	2.48141176876793e-07	pgm_males_discovery
cg27456137	cg27456137	chrX	129403024	494	-0.0133922532302415	0.00277601236130466	1.90908694879269e-06	pgm_males_discovery
cg18649823	cg18649823	chr19	55660591	494	0.0234947824006254	0.00490651686335286	2.26382400436497e-06	pgm_males_discovery
cg15058764	cg15058764	chr18	30499336	494	0.0203565457730309	0.00434912373464354	3.75961389279762e-06	pgm_males_discovery
cg08210871	cg08210871	chr14	105676846	494	-0.01872549435876	0.00403826121118455	4.60225123227123e-06	pgm_males_discovery
cg25851803	cg25851803	chr17	79481404	494	0.00378854386969453	0.00082983436461682	6.39283771100073e-06	pgm_males_discovery
cg16874861	cg16874861	chr18	8786297	494	-0.0257581182058551	0.00566301785938173	6.90639579525103e-06	pgm_males_discovery
cg00418695	cg00418695	chr14	65432987	494	0.00711765512847672	0.00158807361950261	9.32936736096335e-06	pgm_males_discovery
cg00915671	cg00915671	chr19	55660870	494	0.0227827494758377	0.00519628179165125	1.43991650960388e-05	pgm_males_discovery
cg09057405	cg09057405	chr14	24820950	494	0.0185378876536753	0.00424078463112714	1.52543041459161e-05	pgm_males_discovery
cg24699670	cg24699670	chr19	55660614	494	0.0213557881053574	0.00488703406679479	1.53517018519035e-05	pgm_males_discovery
cg13326801	cg13326801	chr1	6509182	494	0.00783900629553267	0.00180584262982075	1.7431700868821e-05	pgm_males_discovery
cg24711295	cg24711295	chr17	18820622	494	0.00743393900102269	0.00171733210014114	1.83811463013585e-05	pgm_males_discovery
cg10218876	cg10218876	chr19	55660625	494	0.0323824751771043	0.00765229960914359	2.79589969327465e-05	pgm_males_discovery
cg19441554	cg19441554	chr9	4662253	494	0.00158052227451265	0.000374106370738343	2.87989851684333e-05	pgm_males_discovery
cg06781656	cg06781656	chr4	3675120	494	0.0102850484972695	0.00243628258687712	2.91951023857242e-05	pgm_males_discovery
cg24303332	cg24303332	chr11	68208313	494	0.0160916985798317	0.00384455110162094	3.40348923126912e-05	pgm_males_discovery
cg12902979	cg12902979	chr3	125678923	494	-0.0179603625195078	0.00430666996479061	3.63021205178028e-05	pgm_males_discovery
cg06510534	cg06510534	chr2	11309558	494	-0.0176733095492286	0.00424801026867598	3.78664285127801e-05	pgm_males_discovery
cg03620691	cg03620691	chr14	102530495	494	-0.0220491603800927	0.00530991411914778	3.91528746245566e-05	pgm_males_discovery
cg19814309	cg19814309	chr19	3275998	494	-0.00188725183930991	0.000454519874370654	3.91935457013925e-05	pgm_males_discovery
cg16185211	cg16185211	chr19	8099158	494	0.00886038777604096	0.00214653177921716	4.3433062733205e-05	pgm_males_discovery
cg01461478	cg01461478	chr6	41118594	494	-0.00908956707640909	0.00221117582967703	4.66420180486496e-05	pgm_males_discovery
cg03693374	cg03693374	chr2	77212926	494	-0.0209269179013279	0.00509134399954483	4.67289580814028e-05	pgm_males_discovery
cg24076301	cg24076301	chr16	1578159	494	-0.0198969168061906	0.00484152701754243	4.68573572853822e-05	pgm_males_discovery
cg12662206	cg12662206	chr5	121412927	494	0.000883907561555235	0.00021570466957836	4.9232869931763e-05	pgm_males_discovery
cg07571966	cg07571966	chr16	23387555	494	-0.010143492675597	0.00247665906076428	4.96755776246457e-05	pgm_males_discovery
cg00031491	cg00031491	chr6	31837439	494	-0.00648302780051354	0.00158428048792038	5.0413140513833e-05	pgm_males_discovery
cg26546703	cg26546703	chr6	155577955	494	-0.0128509189568489	0.00314142460354789	5.06871887447542e-05	pgm_males_discovery
cg25004840	cg25004840	chr2	235330993	494	0.0176848947705445	0.00433571932047642	5.3259367338105e-05	pgm_males_discovery
cg05216096	cg05216096	chr1	9932407	494	-0.0113963146212256	0.00279995706580541	5.52182911999421e-05	pgm_males_discovery
cg15332378	cg15332378	chr8	29898850	494	-0.0163840308928865	0.00402794113603463	5.58117260712205e-05	pgm_males_discovery
cg21383549	cg21383549	chr2	86791237	494	-0.00759472734393856	0.00186730001834259	5.58974251953008e-05	pgm_males_discovery
cg21104965	cg21104965	chr6	117869453	494	0.0230052850812659	0.00567925214595331	5.98347795162311e-05	pgm_males_discovery
cg03226208	cg03226208	chr17	5004183	494	-0.0149756771495365	0.00369808858850782	6.01286681598183e-05	pgm_males_discovery
cg03526160	cg03526160	chr20	43586170	494	-0.0138283476293472	0.00341721975352533	6.08538224113043e-05	pgm_males_discovery
cg10929685	cg10929685	chr7	2446794	494	0.00293855555355819	0.000726500712427553	6.13178962410101e-05	pgm_males_discovery
cg09658066	cg09658066	chr6	35995354	494	-0.00773188623063212	0.00191365020386226	6.24492690485073e-05	pgm_males_discovery
cg09941907	cg09941907	chr19	50767862	494	-0.0178777563460713	0.00443834996082676	6.57083087549532e-05	pgm_males_discovery
cg14104650	cg14104650	chr6	130290307	494	0.00696626766826301	0.00173376954884668	6.84690421821599e-05	pgm_males_discovery
cg22329088	cg22329088	chr10	85945950	494	-0.0198551443407148	0.00494856193180165	7.0082038703774e-05	pgm_males_discovery
cg09905256	cg09905256	chr2	59311758	494	0.00946648803804657	0.0023604775691205	7.06274494733112e-05	pgm_males_discovery
cg11337520	cg11337520	chr2	143661543	494	0.00759589571334164	0.00189474519621977	7.10579348880302e-05	pgm_males_discovery
cg26135134	cg26135134	chr15	99500715	494	0.0221827924570456	0.00553910138884384	7.22782859771984e-05	pgm_males_discovery
cg04320595	cg04320595	chr12	45458701	494	0.00713305048325273	0.00178119757230284	7.23156179312094e-05	pgm_males_discovery
cg23502253	cg23502253	chr10	80809181	494	-0.0196562378327985	0.00491285441231739	7.3404206997518e-05	pgm_males_discovery
cg24546492	cg24546492	chr17	36508923	494	-0.00145828398102021	0.000364790509425904	7.44221108086271e-05	pgm_males_discovery
cg14829606	cg14829606	chr6	166579974	494	0.00632998443365055	0.0015842412508435	7.50365643699255e-05	pgm_males_discovery
cg12531390	cg12531390	chr8	20809678	494	0.0252450127495066	0.00631883233951157	7.51565394711925e-05	pgm_males_discovery
cg14399122	cg14399122	chr9	137660670	494	-0.0147321080859794	0.00369206291611183	7.6702036358359e-05	pgm_males_discovery
cg09500604	cg09500604	chrX	43417225	494	0.00696642063134136	0.00174597670157499	7.67725890195394e-05	pgm_males_discovery
cg22295211	cg22295211	chr12	125509610	494	-0.0182126468319821	0.00456655916654097	7.73125891149559e-05	pgm_males_discovery
cg10425083	cg10425083	chr12	770801	494	-0.0102559454375869	0.00257191024790979	7.74981488323724e-05	pgm_males_discovery
cg02642031	cg02642031	chr17	18524503	494	0.0123454704386446	0.00309706603436561	7.79710724332483e-05	pgm_males_discovery
cg02064838	cg02064838	chr17	31906839	494	-0.0111945936882987	0.00281057926507841	7.89813397342411e-05	pgm_males_discovery
cg09565888	cg09565888	chr2	207643966	494	0.0230316374571361	0.00578756508095933	8.01192197620755e-05	pgm_males_discovery
cg00631877	cg00631877	chr12	94640673	494	-0.0545507157801906	0.0137170781857333	8.09894115733178e-05	pgm_males_discovery
cg10245716	cg10245716	chrX	129139224	494	-0.0181851427537503	0.00457316068842638	8.11057899282293e-05	pgm_males_discovery
cg14151795	cg14151795	chrX	114426759	494	-0.0126646859567674	0.00319074866037689	8.35473730911912e-05	pgm_males_discovery
cg08530439	cg08530439	chr5	178976985	494	-0.0175631410987263	0.00443349469560499	8.62047602637811e-05	pgm_males_discovery
cg18996916	cg18996916	chr8	1054786	494	-0.0130202016946956	0.00328955060206667	8.74062099980421e-05	pgm_males_discovery
cg14383135	cg14383135	chr2	101436923	494	-0.000833268228469106	0.000210572869670929	8.77197636035893e-05	pgm_males_discovery
cg15254990	cg15254990	chr7	130794990	494	0.00363174663579385	0.000918548869938839	8.89211367445107e-05	pgm_males_discovery
cg06347828	cg06347828	chr14	73891334	494	-0.00864363353829538	0.00218785391207748	9.00302943590644e-05	pgm_males_discovery
cg06879222	cg06879222	chr16	85730838	494	-0.0189457202561766	0.00479725989222327	9.05618353872864e-05	pgm_males_discovery
cg01879015	cg01879015	chr9	112268322	494	-0.00542646670203297	0.00137497322817216	9.15465275391618e-05	pgm_males_discovery
cg07251857	cg07251857	chr15	85360217	494	-0.0156055615672019	0.00395914463477236	9.3394955528888e-05	pgm_males_discovery
cg10043152	cg10043152	chr9	113190042	494	-0.0185523590257886	0.00470777881208074	9.37201198774009e-05	pgm_males_discovery
cg17819765	cg17819765	chr9	100232437	494	-0.00944998377439554	0.00240144621492153	9.58853554739678e-05	pgm_males_discovery
cg08636224	cg08636224	chr6	35657921	494	-0.00612330440475529	0.00155762145639458	9.74158415100717e-05	pgm_males_discovery
cg04279629	cg04279629	chr4	52710605	494	-0.00419887566305116	0.00106818613969252	9.75455471282609e-05	pgm_males_discovery
cg23065017	cg23065017	chrX	152762240	494	-0.0279228554745198	0.00711152283838362	9.93014775178039e-05	pgm_males_discovery
