## Supplementary table 4 for "Grandmaternal smoking during pregnancy is associated with differential DNA methylation in their grandchildren"

	cpg	chromosome	position	n	coefficient	coefficient.se	p.value	dataset
cg03024356	cg03024356	chr20	55779492	527	-0.00985361521738464	0.00195285147061265	6.34604733425822e-07	pgm_females_discovery
cg14170547	cg14170547	chr2	25387636	527	-0.0120542972709205	0.00242535356592685	9.22383293264031e-07	pgm_females_discovery
cg19085802	cg19085802	chr6	167160582	527	0.00900644388962457	0.00181635599748278	9.76401990257273e-07	pgm_females_discovery
cg15845792	cg15845792	chr6	28175446	527	0.00238054972050993	0.000487313319059483	1.39657186017707e-06	pgm_females_discovery
cg14315882	cg14315882	chr19	17641605	527	0.0146908177237826	0.00300790345112062	1.4033607483689e-06	pgm_females_discovery
cg22726240	cg22726240	chr19	39385188	527	-0.0199262504649592	0.00411638080104762	1.72973949738196e-06	pgm_females_discovery
cg19774996	cg19774996	chr19	50745370	527	-0.0141571580363816	0.00304263803859627	4.202524177688e-06	pgm_females_discovery
cg21917950	cg21917950	chr12	104459106	527	0.0142126304878299	0.0030730152963485	4.78385746306193e-06	pgm_females_discovery
cg14194634	cg14194634	chr9	123560676	527	0.0066165825022163	0.00143824824487832	5.35724059591518e-06	pgm_females_discovery
cg11445579	cg11445579	chr14	71787996	527	-0.0131014786266108	0.00285079577759599	5.47489375189895e-06	pgm_females_discovery
cg11842450	cg11842450	chr14	103576463	527	-0.0266007735230211	0.00585013065782296	6.8424701699148e-06	pgm_females_discovery
cg13764123	cg13764123	chr16	30407561	527	0.0135956976451225	0.00300256339519833	7.46079953894858e-06	pgm_females_discovery
cg25860737	cg25860737	chr15	49462125	527	0.0220183568342737	0.00487260726271135	7.77989664606065e-06	pgm_females_discovery
cg11018338	cg11018338	chr10	74646572	527	-0.00523194942366401	0.00118438861926724	1.22673867748969e-05	pgm_females_discovery
cg03583982	cg03583982	chr12	112613641	527	-0.00798392989530509	0.00181109169454916	1.27729052863271e-05	pgm_females_discovery
cg07598385	cg07598385	chr16	88566483	527	0.0111545259031848	0.00253799423914942	1.35513685350084e-05	pgm_females_discovery
cg08541518	cg08541518	chr6	69942892	527	0.010267812198512	0.00233763686850406	1.3709946644391e-05	pgm_females_discovery
cg04228709	cg04228709	chr6	155537930	527	0.0248058524884852	0.00565965817491609	1.42963002180499e-05	pgm_females_discovery
cg15580226	cg15580226	chr1	31362242	527	-0.0211633030703372	0.00484010566851603	1.49705763743913e-05	pgm_females_discovery
cg05166871	cg05166871	chr17	46233714	527	0.0178363519293015	0.00409794618834085	1.63470719586776e-05	pgm_females_discovery
cg24461254	cg24461254	chr7	100172783	527	-0.0136087828590452	0.00312690838370125	1.63727594585784e-05	pgm_females_discovery
cg15173190	cg15173190	chr15	70196049	527	-0.0127565748602879	0.00294370865398775	1.7768284401427e-05	pgm_females_discovery
cg24484426	cg24484426	chr15	89416922	527	0.00797624285058176	0.00184463778375591	1.85213126690989e-05	pgm_females_discovery
cg24800426	cg24800426	chr11	110582873	527	0.00126759731125683	0.000293877458591924	1.94024216408109e-05	pgm_females_discovery
cg20148729	cg20148729	chr12	11178823	527	0.028728908125292	0.00667093937952084	1.99855389587865e-05	pgm_females_discovery
cg17439630	cg17439630	chr10	116127263	527	0.0185905843758647	0.00431726104495753	2.00264857713751e-05	pgm_females_discovery
cg26146048	cg26146048	chr17	61782133	527	-0.00793493105064794	0.00184366038398777	2.021973036452e-05	pgm_females_discovery
cg03991300	cg03991300	chr16	672283	527	-0.0160818017247866	0.00374406804812445	2.09927281763978e-05	pgm_females_discovery
cg13631391	cg13631391	chr12	63544945	527	0.00773567267206308	0.00180440894004048	2.17517874286919e-05	pgm_females_discovery
cg06414677	cg06414677	chr4	8612632	527	-0.0257817386291475	0.00602310509897376	2.23854131214514e-05	pgm_females_discovery
cg07276587	cg07276587	chr21	43105008	527	-0.0100394199074945	0.00234561741054234	2.24239883846571e-05	pgm_females_discovery
cg05132293	cg05132293	chr4	39628001	527	0.0179411794403682	0.00419635234724158	2.28804602275833e-05	pgm_females_discovery
cg18807144	cg18807144	chr2	111906697	527	0.0384120042241586	0.00901155945982057	2.41924712782734e-05	pgm_females_discovery
cg02392374	cg02392374	chr20	46428062	527	0.0184216794765566	0.00435559208680763	2.78956719883738e-05	pgm_females_discovery
cg00355768	cg00355768	chr18	4988351	527	0.0247243548958949	0.00584866886193553	2.81461639286304e-05	pgm_females_discovery
cg20545224	cg20545224	chr7	97614123	527	0.0152358317844569	0.00361747673628606	3.00925280778386e-05	pgm_females_discovery
cg26561721	cg26561721	chrX	152916602	527	-0.0125705583409462	0.00299366118969955	3.17651442806167e-05	pgm_females_discovery
cg15239190	cg15239190	chr21	47170466	527	-0.0159437639525149	0.00380942878316683	3.36755097547483e-05	pgm_females_discovery
cg14605724	cg14605724	chr20	21706785	527	0.0215600464551719	0.00515358694816256	3.39398810553264e-05	pgm_females_discovery
cg27107094	cg27107094	chr22	37768915	527	-0.0142748578380036	0.00341253781702133	3.4003532175987e-05	pgm_females_discovery
cg17808440	cg17808440	chr17	602596	527	-0.0133454143881629	0.00319482604482409	3.48614489431133e-05	pgm_females_discovery
cg20860996	cg20860996	chr7	143582536	527	0.00988192619497471	0.00236592640455086	3.49248031740966e-05	pgm_females_discovery
cg07677174	cg07677174	chr6	106001159	527	0.0256514733026264	0.00614707021546442	3.54938374669555e-05	pgm_females_discovery
cg03420872	cg03420872	chr1	12156007	527	-0.0121465848597618	0.00291840328607363	3.71704642521159e-05	pgm_females_discovery
cg00407291	cg00407291	chr6	8118983	527	-0.0219004933980344	0.00526439058763819	3.74777669086135e-05	pgm_females_discovery
cg17812489	cg17812489	chr10	81211969	527	-0.012664855245882	0.0030485953537137	3.8407292279519e-05	pgm_females_discovery
cg23654358	cg23654358	chr6	43476087	527	-0.0184599061654095	0.00444480512483672	3.85997291269704e-05	pgm_females_discovery
cg17045532	cg17045532	chr2	204991941	527	-0.00695119194150158	0.00167693854293215	3.99210422047734e-05	pgm_females_discovery
cg09540762	cg09540762	chr12	64505557	527	-0.0124622011698852	0.00300657549872892	3.99523754973878e-05	pgm_females_discovery
cg02010342	cg02010342	chr17	79485934	527	0.0127263839578817	0.00307336955054033	4.06532031875124e-05	pgm_females_discovery
cg22066321	cg22066321	chr20	61542198	527	-0.00166366482867004	0.000401800067175028	4.07068592679351e-05	pgm_females_discovery
cg11866733	cg11866733	chr17	61586969	527	-0.0109274822301884	0.00264414229904692	4.20713274166305e-05	pgm_females_discovery
cg07655261	cg07655261	chr12	7948517	527	-0.0401872239925946	0.00973056063693086	4.25540373785428e-05	pgm_females_discovery
cg07058085	cg07058085	chr16	53079491	527	-0.00477377294683917	0.00115765100971381	4.36994038431421e-05	pgm_females_discovery
cg14911597	cg14911597	chr1	1897011	527	0.0177673095707651	0.00431273383960536	4.44295578281717e-05	pgm_females_discovery
cg25880371	cg25880371	chr3	9870827	527	-0.0158639803130315	0.00385521334892948	4.53311410653517e-05	pgm_females_discovery
cg25127992	cg25127992	chr3	194343060	527	-0.0104211565392526	0.00254101444995625	4.8019308126333e-05	pgm_females_discovery
cg20856761	cg20856761	chr7	76911208	527	-0.00779392974796083	0.0019013809110368	4.84406559656919e-05	pgm_females_discovery
cg15810508	cg15810508	chr11	119254603	527	-0.0112934922582171	0.00275518234325478	4.8458702670376e-05	pgm_females_discovery
cg07272474	cg07272474	chr12	82386333	527	-0.0140137154660349	0.00342181053068567	4.91908456393446e-05	pgm_females_discovery
cg18207048	cg18207048	chr19	1214207	527	0.0145243219791127	0.00356058125563183	5.26292214950492e-05	pgm_females_discovery
cg24846369	cg24846369	chr1	28642324	527	-0.0193817503524486	0.00475569510736599	5.34493745816888e-05	pgm_females_discovery
cg15184779	cg15184779	chr9	111969364	527	-0.00691369308295545	0.00169887726238622	5.47796596347909e-05	pgm_females_discovery
cg02926160	cg02926160	chr18	5542743	527	0.00586019635813271	0.00144159914992124	5.58121354555657e-05	pgm_females_discovery
cg19939124	cg19939124	chr7	2026965	527	-0.0161853288004857	0.00398361330745079	5.62982744874693e-05	pgm_females_discovery
cg02133697	cg02133697	chr20	46834257	527	-0.0146869614422067	0.00361612880472414	5.66405786205658e-05	pgm_females_discovery
cg08158862	cg08158862	chr1	200012526	527	0.0200482512694043	0.00493734929456138	5.68725137433821e-05	pgm_females_discovery
cg01721409	cg01721409	chr8	102103848	527	-0.0226140439322592	0.00557102040494798	5.71799821165868e-05	pgm_females_discovery
cg26937267	cg26937267	chr11	1315171	527	-0.0199176955745796	0.00490813182709901	5.74476604346211e-05	pgm_females_discovery
cg02211382	cg02211382	chr15	25309886	527	0.0136359867022593	0.00336086434422433	5.76420732546793e-05	pgm_females_discovery
cg23241240	cg23241240	chrX	77151529	527	-0.0130910127889972	0.00323032020878645	5.87850253387872e-05	pgm_females_discovery
cg16088921	cg16088921	chr2	219176330	527	0.0182003395422146	0.004491129753826	5.87936181377581e-05	pgm_females_discovery
cg17088273	cg17088273	chr8	145821975	527	-0.0171460377110218	0.0042444669568463	6.20097585927977e-05	pgm_females_discovery
cg06768010	cg06768010	chr2	74729502	527	0.0160043354627318	0.00396617142628292	6.31483863640815e-05	pgm_females_discovery
cg03906843	cg03906843	chr3	151157436	527	0.0216953337412746	0.00537783318169759	6.34081061636233e-05	pgm_females_discovery
cg03363834	cg03363834	chr4	69614593	527	0.0195337585582011	0.0048430806275274	6.3638895982682e-05	pgm_females_discovery
cg02153332	cg02153332	chr21	33969758	527	-0.00823400709494221	0.00204195726374804	6.38817613369847e-05	pgm_females_discovery
cg17830211	cg17830211	chr2	30571176	527	-0.00410336097613475	0.00101919514660038	6.55656512107597e-05	pgm_females_discovery
cg10792799	cg10792799	chr1	37548356	527	-0.0176864575899813	0.00439534185681258	6.61569388322392e-05	pgm_females_discovery
cg12349448	cg12349448	chr11	45676784	527	0.0108151611857581	0.0026894702092693	6.6871269785411e-05	pgm_females_discovery
cg13285696	cg13285696	chr16	11306333	527	-0.0109311001101572	0.00272004083473388	6.75818351071009e-05	pgm_females_discovery
cg23036213	cg23036213	chr6	17519387	527	-0.0186983181537635	0.00465609840250167	6.8377589227151e-05	pgm_females_discovery
cg17970461	cg17970461	chr1	109599722	527	-0.0133147586979265	0.00331773272592409	6.91303494021965e-05	pgm_females_discovery
cg11692181	cg11692181	chr4	2687547	527	-0.005025856433774	0.00125320585878023	6.99306999976874e-05	pgm_females_discovery
cg15737409	cg15737409	chr17	6555764	527	0.00886394026466017	0.00221038546034909	7.00086508305044e-05	pgm_females_discovery
cg09506564	cg09506564	chr1	208361230	527	0.021452150583889	0.00535367637169861	7.09155809904049e-05	pgm_females_discovery
cg19399865	cg19399865	chr14	94970725	527	0.0219760950694574	0.00548572158843139	7.11895105272277e-05	pgm_females_discovery
cg11192219	cg11192219	chr11	326356	527	-0.0137597789720329	0.00344581501335058	7.50392749766892e-05	pgm_females_discovery
cg15032098	cg15032098	chr4	41258560	527	0.00841682008684651	0.00210974857077104	7.61810051116501e-05	pgm_females_discovery
cg11061356	cg11061356	chr6	46922649	527	0.0226115382545575	0.00568136725083799	7.92056426787235e-05	pgm_females_discovery
cg15358350	cg15358350	chr5	177358122	527	-0.00874951319534043	0.00219882429242052	7.9454146982391e-05	pgm_females_discovery
cg09183316	cg09183316	chr12	58238232	527	0.00652424612473977	0.00163985662216547	7.96588037768088e-05	pgm_females_discovery
cg10747252	cg10747252	chrX	13024336	527	0.0234183723116054	0.00589079638117051	8.06807966388944e-05	pgm_females_discovery
cg23997339	cg23997339	chr1	147012684	527	0.0125855867660656	0.00316635992072663	8.08900619302216e-05	pgm_females_discovery
cg16441468	cg16441468	chr2	163347165	527	0.00965519224612832	0.00242929604674977	8.09886981417331e-05	pgm_females_discovery
cg04683265	cg04683265	chr5	71532488	527	-0.00377593394979239	0.000951719606072434	8.33223229894621e-05	pgm_females_discovery
cg02021895	cg02021895	chr11	34097909	527	-0.00488213166879766	0.0012305435294831	8.33337493607515e-05	pgm_females_discovery
cg16910097	cg16910097	chr2	179417916	527	-0.00395912613401898	0.000998704452891367	8.44215319471684e-05	pgm_females_discovery
cg27481866	cg27481866	chr5	163634860	527	0.010908001546543	0.00275561152028844	8.64348287860875e-05	pgm_females_discovery
cg15056452	cg15056452	chr19	39745015	527	-0.015293352143267	0.00387095619304441	8.91662163825505e-05	pgm_females_discovery
cg04066495	cg04066495	chr2	219222123	527	-0.096531036290843	0.0244640040536285	9.09729747476193e-05	pgm_females_discovery
cg23081534	cg23081534	chr3	169540079	527	0.017892009646343	0.0045353121469106	9.12660062024693e-05	pgm_females_discovery
cg07783282	cg07783282	chr12	95942964	527	0.00687608607908187	0.00174353864379476	9.1744116262772e-05	pgm_females_discovery
cg10934870	cg10934870	chr2	70488000	527	-0.0151508420273582	0.00384206558600473	9.18713381440719e-05	pgm_females_discovery
cg01295294	cg01295294	chr17	36939673	527	-0.013545031350198	0.00343510741714993	9.19803815440772e-05	pgm_females_discovery
cg20100408	cg20100408	chr6	33050888	527	-0.00780711406285091	0.00198015070684061	9.21406364666644e-05	pgm_females_discovery
cg08263553	cg08263553	chr2	227596039	527	-0.00513641718263637	0.00130330540692083	9.27436929305043e-05	pgm_females_discovery
cg23925558	cg23925558	chrX	48619822	527	0.00901920688661975	0.00228873998676141	9.28887881652111e-05	pgm_females_discovery
cg21573200	cg21573200	chr5	2739602	527	0.00280036195534415	0.000710698905637247	9.30317399745347e-05	pgm_females_discovery
cg01802117	cg01802117	chr1	53393560	527	0.00111652672064788	0.000283553752782799	9.4042279727254e-05	pgm_females_discovery
cg13073773	cg13073773	chr14	95234658	527	0.00225350437717468	0.000573015119078031	9.59234289669222e-05	pgm_females_discovery
cg08026457	cg08026457	chr3	182458640	527	0.0258751818557719	0.00658309300162657	9.67691149026538e-05	pgm_females_discovery
cg11326485	cg11326485	chr3	87275983	527	-0.00897401013635987	0.00228322884365601	9.68267317626715e-05	pgm_females_discovery
