## Supplementary table 8 for "Grandmaternal smoking during pregnancy is associated with differential DNA methylation in their grandchildren"

	cpg	chromosome	position	n	coefficient	coefficient.se	p.value	dataset
cg04120407	cg04120407	chr16	87769974	601	0.00288354839304121	0.000647084715001242	9.98085520304978e-06	pgm_all_replication
cg19254282	cg19254282	chr10	44400532	601	-0.0147096881035038	0.00331294266342506	1.07342643401943e-05	pgm_all_replication
cg02818572	cg02818572	chr15	23692496	601	-0.0138672336892661	0.00316990937945223	1.43784541815857e-05	pgm_all_replication
cg09019347	cg09019347	chr17	3493618	601	-0.0156357283418872	0.00358066109333655	1.4893349483516e-05	pgm_all_replication
cg09707814	cg09707814	chr2	72009061	601	-0.022850871547291	0.00529133687855821	1.84200393301446e-05	pgm_all_replication
ch.21.27853252F	ch.21.27853252F	chr21	28931381	601	0.0117972223736771	0.00280758753903839	3.05597139019522e-05	pgm_all_replication
cg24819835	cg24819835	chr4	15780011	601	0.00675096332052049	0.0016077678380708	3.09475396439869e-05	pgm_all_replication
cg14562054	cg14562054	chr11	66104485	601	-0.016669381877718	0.00405130395233251	4.43007518898582e-05	pgm_all_replication
cg26489837	cg26489837	chr4	189655175	601	-0.0161834914938924	0.00395296619919655	4.83008374993298e-05	pgm_all_replication
cg26976412	cg26976412	chr17	17626127	601	0.0176472850092357	0.0043177360339093	4.97082516494803e-05	pgm_all_replication
cg18488266	cg18488266	chr4	3752338	601	-0.0122474832596374	0.0030014359002731	5.11053364064359e-05	pgm_all_replication
cg02769478	cg02769478	chr6	30166564	601	0.00159506164119115	0.000391191250731666	5.17688654587688e-05	pgm_all_replication
cg13466694	cg13466694	chr9	129380728	601	0.00964414560180203	0.00238125423664819	5.80410105072942e-05	pgm_all_replication
cg01614746	cg01614746	chr6	78360046	601	-0.00950985981078696	0.00236505664281522	6.5465056886682e-05	pgm_all_replication
cg04665287	cg04665287	chr16	2590387	601	-0.0120261982560233	0.0030292816421274	8.07307359666261e-05	pgm_all_replication
cg11827409	cg11827409	chr2	233470363	601	0.00734000638662216	0.00185338278388985	8.39766204736371e-05	pgm_all_replication
cg25985031	cg25985031	chr15	60496947	601	-0.0149627141939237	0.00378749805426445	8.73891643837904e-05	pgm_all_replication
cg24037938	cg24037938	chr1	4697967	601	-0.0188374564350824	0.0047758134510398	8.96242000286542e-05	pgm_all_replication
cg00021044	cg00021044	chr4	42316848	601	0.0138018275154022	0.00350504740839437	9.20760866503516e-05	pgm_all_replication
cg02636177	cg02636177	chr4	72200331	601	-0.0112991698837159	0.0028719913577581	9.336935673103e-05	pgm_all_replication
cg16299685	cg16299685	chr2	170441536	601	0.00125265125896209	0.000319731917047392	9.97946719652775e-05	pgm_all_replication
