## Supplementary table 9 for "Grandmaternal smoking during pregnancy is associated with differential DNA methylation in their grandchildren"

	cpg	chromosome	position	n	coefficient	coefficient.se	p.value	dataset
cg26726230	cg26726230	chr17	79225857	291	-0.0260118017195242	0.00543508613825319	2.75080757913702e-06	pgm_males_replication
cg24819835	cg24819835	chr4	15780011	291	0.00996405751448137	0.00212739820442841	4.38697522000304e-06	pgm_males_replication
cg08188555	cg08188555	chr14	23448951	291	0.00662089146807614	0.00145627135307905	8.10642201599069e-06	pgm_males_replication
cg09150309	cg09150309	chr11	50258273	291	0.00861533869526823	0.00193495866297568	1.22457735634225e-05	pgm_males_replication
cg15473481	cg15473481	chr12	56103744	291	0.0462836292716512	0.0105880077024545	1.73869403702311e-05	pgm_males_replication
cg04231050	cg04231050	chr3	133191297	291	0.043462346283881	0.0101417587886757	2.50535871182279e-05	pgm_males_replication
cg22031964	cg22031964	chr11	62677251	291	0.00974743609235786	0.0022768582784682	2.55224994570954e-05	pgm_males_replication
cg20672871	cg20672871	chr10	118083921	291	-0.0138587479877599	0.00327061233153497	3.06710010701441e-05	pgm_males_replication
cg11166303	cg11166303	chr2	3320529	291	-0.037604791416431	0.00890678162894638	3.26980081977331e-05	pgm_males_replication
cg16190888	cg16190888	chr2	69428235	291	-0.03039913723144	0.00721975384484694	3.43020579875263e-05	pgm_males_replication
cg13480614	cg13480614	chr1	90459361	291	0.00339567104603773	0.000806638872533709	3.44233845543984e-05	pgm_males_replication
cg07125905	cg07125905	chr5	140767364	291	-0.01224693057479	0.00291792834411385	3.62704411085108e-05	pgm_males_replication
cg11827409	cg11827409	chr2	233470363	291	0.0103355581933219	0.00250246949255255	4.78202296745058e-05	pgm_males_replication
cg03606333	cg03606333	chr10	32523007	291	0.0131122628787334	0.00320381865262945	5.57254654502988e-05	pgm_males_replication
cg14007179	cg14007179	chr14	106015750	291	0.0212161026903307	0.0051899892846814	5.682655718811e-05	pgm_males_replication
cg21156912	cg21156912	chr17	80847546	291	-0.00857022605946567	0.00210560734885297	6.10600161731858e-05	pgm_males_replication
cg16027122	cg16027122	chr17	36725602	291	-0.0141250394927756	0.00347227047516542	6.16160512876757e-05	pgm_males_replication
cg26079753	cg26079753	chr12	54355528	291	0.00453942944715351	0.00112002643972651	6.54575132660315e-05	pgm_males_replication
cg00426310	cg00426310	chr5	139030390	291	0.0123627600918487	0.00305856562308161	6.84262818945088e-05	pgm_males_replication
cg02776867	cg02776867	chr19	2210488	291	0.00253779012321241	0.000629330965515694	7.10803121343182e-05	pgm_males_replication
cg15498451	cg15498451	chr6	51275456	291	0.0214342146921825	0.0053250145648683	7.32177037144458e-05	pgm_males_replication
cg10196558	cg10196558	chr1	155043921	291	0.0196494860988112	0.00489883005855039	7.74901773113347e-05	pgm_males_replication
cg05982686	cg05982686	chr17	59564954	291	0.0163674855473102	0.00410215817898747	8.43061929715186e-05	pgm_males_replication
cg19657960	cg19657960	chr10	135030815	291	-0.00985549943853487	0.00248282853283251	9.14773582996661e-05	pgm_males_replication
cg24045590	cg24045590	chr1	2716877	291	0.00283041055074717	0.000713653807857501	9.2699220957768e-05	pgm_males_replication
cg21231853	cg21231853	chr9	34181027	291	0.0169581464715455	0.00428595349873353	9.62376144721541e-05	pgm_males_replication
cg02812142	cg02812142	chr2	135595323	291	-0.0180695654957601	0.00457470061871004	9.88604339160152e-05	pgm_males_replication
