## Supplementary table 12 for "Grandmaternal smoking during pregnancy is associated with differential DNA methylation in their grandchildren"

	cpg	chromosome	position	n	coefficient	coefficient.se	p.value	dataset
cg22920932	cg22920932	chr5	140172958	310	0.0252227264937525	0.00554710040674536	7.89618397231543e-06	mgm_males_replication
cg00108617	cg00108617	chr7	57324417	310	-0.0166924959213236	0.00390297718349751	2.54883607415851e-05	mgm_males_replication
cg26306091	cg26306091	chr2	241076551	310	0.0241521742676898	0.00565715837723874	2.631529590439e-05	mgm_males_replication
cg00207873	cg00207873	chr16	84492862	310	0.0174709860751404	0.0042288037333489	4.67726363599262e-05	mgm_males_replication
cg17713376	cg17713376	chr6	27525713	310	-0.0167710864449837	0.00411975649503267	5.99198633922797e-05	mgm_males_replication
cg01454947	cg01454947	chr2	99223011	310	0.015230412618317	0.00379272427386978	7.49140921035174e-05	mgm_males_replication
cg14524476	cg14524476	chr7	153744840	310	0.0169545297482939	0.00423633522565508	7.90974866323845e-05	mgm_males_replication
cg09577083	cg09577083	chr4	6303856	310	0.0251543954783124	0.00629586147225701	8.12786024520388e-05	mgm_males_replication
cg22809726	cg22809726	chr17	48262067	310	-0.0168420947789107	0.00423687571085824	8.81399095527109e-05	mgm_males_replication
cg25651984	cg25651984	chrX	140991592	310	0.0222238518298012	0.00560237568540013	9.10911796078086e-05	mgm_males_replication
cg04622772	cg04622772	chr6	2765031	310	0.000858089482192228	0.000216474152359228	9.21464654609415e-05	mgm_males_replication
