## Supplementary table 14 for "Grandmaternal smoking during pregnancy is associated with differential DNA methylation in their grandchildren"

### Sheet: Sheet1
		N of EPIC top 25 that have p<0.05/ 25 in 450k	Effect size correlation										Binomial test
			top 10		top 25		top 50		top 100		top 200		top 10		top 25		top 50		top 100		top 200
Grandmother	dataset		cor	p value	cor	p value	cor	p value	cor	p value	cor	p value	n success	p value	n success	p value	n success	p value	n success	p value	n success	p value
MGM	all	0	-0.0617528	0.8654	-0.454515	0.02245	-0.332866	0.01818	-0.274765	0.005665	-0.179768	0.01086	0	1	1	0.469	3	0.1294	5	0.1063	6	0.384
	males	0	0.0202265	0.9558	0.443239	0.02648	0.132874	0.3576	0.0525315	0.6037	0.0305316	0.6678	1	0.2237	2	0.1286	3	0.1294	3	0.4578	3	0.8785
	females	1	-0.0361299	0.9211	0.18084	0.387	0.284183	0.04549	0.0623958	0.5374	0.171482	0.01519	0	1	4	0.003245	5	0.008133	9	0.0009374	18	3.561e-06
PGM	all	0	0.0388691	0.9151	0.0253096	0.9044	-0.00786908	0.9567	-0.0157975	0.876	-0.123631	0.08114	0	1	0	1	0	1	4	0.241	4	0.7385
	males	0	0.252796	0.481	0.240783	0.2463	0.445644	0.001182	0.319847	0.001179	-0.0968679	0.1724	0	1	0	1	1	0.718	2	0.7166	4	0.7385
	females	0	-0.0496244	0.8917	0.32531	0.1126	-0.211009	0.1413	-0.239981	0.01618	-0.163094	0.02103	0	1	0	1	0	1	0	1	0	1
