## Supplementary table 15 for "Grandmaternal smoking during pregnancy is associated with differential DNA methylation in their grandchildren"

### Sheet: Sheet1
		N of EPIC top 25 that have p<0.05/ 25 in 450k	Effect size correlation										Binomial test
			top 10		top 25		top 50		top 100		top 200		top 10		top 25		top 50		top 100		top 200
			cor	p value	cor	p value	cor	p value	cor	p value	cor	p value	n success	p value	n success	p value	n success	p value	n success	p value	n success	p value
MGM	Females vs males	0	-0.522637	0.1212	-0.39702	0.0494	-0.331408	0.01872	-0.42794	8.946e-06	-0.206803	0.003302	0	1	0	1	0	1	0	1	5	0.5617
	Males vs females	0	-0.236065	0.5114	0.0148445	0.9439	-0.138645	0.3369	0.0401602	0.6916	0.0145569	0.8379	0	1	0	1	0	1	0	1	2	0.9613
PGM	Females vs males	0	0.66775	0.03486	0.113117	0.5903	0.366732	0.008804	0.346289	0.0004168	0.336174	1.134e-06	1	0.469	1	0.469	2	0.3565	4	0.241	10	0.03001
	Males vs females	0	-0.0733809	0.8403	-0.370933	0.06793	-0.127504	0.3776	-0.214592	0.03203	0.0233679	0.7426	0	1	0	1	2	0.3565	4	0.241	8	0.1307
