## Supplementary table 16 for "Grandmaternal smoking during pregnancy is associated with differential DNA methylation in their grandchildren"

	cpg	chromosome	position	n	coefficient	coefficient.se	p.value	dataset
cg11046772	cg11046772	chr12	2353479	595	-0.00799141924077075	0.00168888778352843	2.79524217385728e-06	pgm_all_birth
cg05448383	cg05448383	chr7	107465264	595	-0.0118574930721452	0.00260907030508052	6.68890536671662e-06	pgm_all_birth
cg22029985	cg22029985	chr1	44085062	595	-0.0208888588803591	0.00474616150657344	1.28007417469203e-05	pgm_all_birth
cg18615402	cg18615402	chr5	176011567	595	-0.00649637732130809	0.00152245848901078	2.31101833040449e-05	pgm_all_birth
cg08834350	cg08834350	chr10	29228916	595	-0.00990947676496821	0.00233209699557193	2.49714849289476e-05	pgm_all_birth
cg01731204	cg01731204	chr1	31194554	595	-0.00450613256813946	0.00107038455148995	2.95880372648558e-05	pgm_all_birth
cg23732779	cg23732779	chr1	31660926	595	-0.01106954477395	0.00263042150098765	2.9786018050199e-05	pgm_all_birth
cg00864666	cg00864666	chr2	173850250	595	-0.0125495895956777	0.00298772580320674	3.08123295393251e-05	pgm_all_birth
cg03590031	cg03590031	chr20	62200285	595	-0.0149738372200059	0.00356998325040926	3.16160112856195e-05	pgm_all_birth
cg07230690	cg07230690	chr16	87028927	595	0.0268774158336577	0.00647013663126948	3.75436644820028e-05	pgm_all_birth
cg06735554	cg06735554	chr11	1221726	595	-0.0207154343592416	0.00499720411771619	3.89500139093721e-05	pgm_all_birth
cg13435795	cg13435795	chr9	139523709	595	0.0101634556967011	0.00246116714529396	4.16573241681014e-05	pgm_all_birth
cg26387064	cg26387064	chr2	189599296	595	-0.00763745452770874	0.00185157828811875	4.24910062430012e-05	pgm_all_birth
cg13974505	cg13974505	chr9	14993466	595	-0.00742815569335889	0.0018013390279597	4.26976120198762e-05	pgm_all_birth
cg15411118	cg15411118	chr8	145607919	595	-0.0119243581275382	0.00289607103798917	4.3839801059884e-05	pgm_all_birth
cg07279162	cg07279162	chr10	50732496	595	-0.0103024491402364	0.00250308761850715	4.41233038860606e-05	pgm_all_birth
cg03515927	cg03515927	chr8	145625650	595	-0.0176278666874842	0.00428311413171897	4.41661659607895e-05	pgm_all_birth
cg26340725	cg26340725	chr4	55379768	595	-0.0119489954602204	0.00292251163731483	4.94841317532164e-05	pgm_all_birth
cg14839386	cg14839386	chr14	102481497	595	-0.0186861786276176	0.00458179277758997	5.16529906259307e-05	pgm_all_birth
cg26827966	cg26827966	chr5	172189374	595	-0.013212669134592	0.00324137560087103	5.21087149048414e-05	pgm_all_birth
cg22897193	cg22897193	chr14	94406618	595	-0.0110973766570637	0.00273068887406659	5.48548553752374e-05	pgm_all_birth
cg27634295	cg27634295	chr12	8043600	595	-0.00910591597577084	0.00224086406571448	5.49404520177692e-05	pgm_all_birth
cg17802486	cg17802486	chr15	33179514	595	-0.00549954984999411	0.001359810064003	5.95134237735968e-05	pgm_all_birth
cg22372668	cg22372668	chr1	167525175	595	-0.0179410214514862	0.00443739270726216	5.98122218485365e-05	pgm_all_birth
cg12562660	cg12562660	chr2	121689039	595	-0.00650739738841747	0.00161581086906425	6.38634740971168e-05	pgm_all_birth
cg16421901	cg16421901	chr3	183142401	595	-0.00341755889340386	0.000848972325143303	6.43387082367619e-05	pgm_all_birth
cg04447445	cg04447445	chr4	24268256	595	-0.00788459153851276	0.00196728936225691	6.92108389571807e-05	pgm_all_birth
cg17021225	cg17021225	chr12	3865073	595	-0.0101748546080816	0.0025391170407352	6.93832600553207e-05	pgm_all_birth
cg07279631	cg07279631	chr8	1801072	595	-0.0114908145121861	0.00287688605867226	7.32110177426797e-05	pgm_all_birth
cg26791464	cg26791464	chr1	40769744	595	-0.0159255001661162	0.00399254377785548	7.48440822485205e-05	pgm_all_birth
cg02043105	cg02043105	chr16	28877659	595	-0.0138238875625254	0.00347629052767988	7.86771104469623e-05	pgm_all_birth
cg01446612	cg01446612	chr12	125510168	595	-0.0123918703498999	0.00311729252984086	7.91346833546578e-05	pgm_all_birth
cg09890687	cg09890687	chr1	36641984	595	0.0015765808281469	0.000396635984137607	7.92358639478306e-05	pgm_all_birth
cg00655923	cg00655923	chr7	64895418	595	-0.00843391996783957	0.0021231257250977	8.00446016552479e-05	pgm_all_birth
cg03232842	cg03232842	chr16	56995201	595	-0.0099206638469594	0.00250191635471077	8.24275410593003e-05	pgm_all_birth
cg18689929	cg18689929	chr5	34005493	595	-0.0144195663634762	0.00364833369677636	8.68621860443299e-05	pgm_all_birth
cg26954729	cg26954729	chr11	75950762	595	-0.0083789649096867	0.00212430909167999	8.97516258185162e-05	pgm_all_birth
cg22083790	cg22083790	chr12	133532978	595	0.00286932606660495	0.000727609826897633	9.00511352315834e-05	pgm_all_birth
cg11953609	cg11953609	chr1	170629048	595	0.0210680874269598	0.0053437160398043	9.03860239522554e-05	pgm_all_birth
cg14656575	cg14656575	chr1	1988767	595	0.018222163405992	0.00462387530223624	9.10142986675593e-05	pgm_all_birth
