## Supplementary table 17 for "Grandmaternal smoking during pregnancy is associated with differential DNA methylation in their grandchildren"

	cpg	chromosome	position	n	coefficient	coefficient.se	p.value	dataset
cg22674497	cg22674497	chr17	72916000	272	0.035053975610538	0.00710364727612626	1.42990616811527e-06	pgm_males_birth
cg07871302	cg07871302	chr2	29470049	272	0.0067049345757962	0.00146628316426677	7.42991789191336e-06	pgm_males_birth
cg23216122	cg23216122	chr2	234358596	272	-0.0209949881986886	0.00473890590990379	1.3838706467348e-05	pgm_males_birth
cg12552303	cg12552303	chr1	1691817	272	-0.0255986179426809	0.00584608770037207	1.72693744490781e-05	pgm_males_birth
cg10846853	cg10846853	chr6	32632859	272	0.0131831025529866	0.00308169124934968	2.64745393903176e-05	pgm_males_birth
cg05448383	cg05448383	chr7	107465264	272	-0.0146275162011059	0.00347867047416796	3.58854509414466e-05	pgm_males_birth
cg01301282	cg01301282	chr1	2885134	272	-0.0342407413697049	0.00815801207547539	3.70507699268736e-05	pgm_males_birth
cg01731204	cg01731204	chr1	31194554	272	-0.00637907290627428	0.00152510988107945	3.93315595614972e-05	pgm_males_birth
cg02043105	cg02043105	chr16	28877659	272	-0.0182483374099604	0.0043800533598134	4.20938809347891e-05	pgm_males_birth
cg26484247	cg26484247	chr16	313425	272	-0.0225687019286452	0.00544189802116073	4.55114491138671e-05	pgm_males_birth
cg24733384	cg24733384	chr14	35516283	272	-0.0228803523400107	0.00556827917591025	5.31803200225424e-05	pgm_males_birth
cg12433386	cg12433386	chr11	2722340	272	-0.0297668315666171	0.00730991429963133	6.17651867781929e-05	pgm_males_birth
cg02517473	cg02517473	chr2	106927320	272	0.00396398746445111	0.000975208718022007	6.36139303652456e-05	pgm_males_birth
cg23012731	cg23012731	chr1	33438978	272	-0.00468681793895832	0.00115396136540654	6.44539249517121e-05	pgm_males_birth
cg18152276	cg18152276	chr22	37824806	272	-0.0228061088822644	0.00563301025074041	6.78878654737477e-05	pgm_males_birth
cg26457248	cg26457248	chr18	74840216	272	-0.00933916804560362	0.00231248678632538	7.06894456865161e-05	pgm_males_birth
cg19132372	cg19132372	chr2	207079152	272	-0.010931749666853	0.00270994307329841	7.20172663055207e-05	pgm_males_birth
cg04296289	cg04296289	chr1	67191531	272	-0.0111194669238765	0.00276275178428528	7.47079775298295e-05	pgm_males_birth
cg16509851	cg16509851	chr4	174430614	272	-0.00250682749204749	0.000623322437622998	7.56135443107284e-05	pgm_males_birth
cg18599206	cg18599206	chr6	29911087	272	-0.0202840716157751	0.00508109664801079	8.51177957348798e-05	pgm_males_birth
cg02953007	cg02953007	chr10	81154192	272	-0.0154579165448374	0.0038829815939682	8.89620394644019e-05	pgm_males_birth
cg05626094	cg05626094	chr16	2124103	272	-0.0232534222617289	0.00584162022728648	8.90658052219919e-05	pgm_males_birth
cg08578823	cg08578823	chr19	10380218	272	-0.00524478295542042	0.00131857916086293	9.01344059541509e-05	pgm_males_birth
cg03223894	cg03223894	chr1	205410136	272	-0.00338724700448247	0.000852096558260276	9.09955592495648e-05	pgm_males_birth
cg27134364	cg27134364	chr16	70380729	272	-0.00203114930185592	0.000513510302688461	9.83942820156923e-05	pgm_males_birth
