## Supplementary table 19 for "Grandmaternal smoking during pregnancy is associated with differential DNA methylation in their grandchildren"

	cpg	chromosome	position	n	coefficient	coefficient.se	p.value	dataset
cg22682200	cg22682200	chr10	120001266	290	-0.048839202128662	0.00790506637296098	2.27940951143305e-09	mgm_all_birth
cg26827966	cg26827966	chr5	172189374	290	-0.0251840361382395	0.00451943253769583	5.90473741923332e-08	mgm_all_birth
cg05711145	cg05711145	chr16	84224633	290	-0.046098729347376	0.00876572982923545	2.88182189898661e-07	mgm_all_birth
cg01801643	cg01801643	chr3	43387641	290	-0.032366215707296	0.00666224017618497	1.97528803918261e-06	mgm_all_birth
cg09874643	cg09874643	chr2	239362030	290	-0.0168268208334431	0.00370985974452014	8.52510392641855e-06	mgm_all_birth
cg14332346	cg14332346	chr11	18548210	290	0.00266278117797471	0.000590137461261925	9.45493609171326e-06	mgm_all_birth
cg23786545	cg23786545	chr11	130580518	290	-0.0150096585773293	0.0033809623564946	1.29900187613229e-05	mgm_all_birth
cg16627395	cg16627395	chr3	158288958	290	0.00422976526674126	0.000958405921132711	1.4542309866598e-05	mgm_all_birth
cg00655923	cg00655923	chr7	64895418	290	-0.0122746913326331	0.00281078673949549	1.77542454832289e-05	mgm_all_birth
cg07279631	cg07279631	chr8	1801072	290	-0.019009845866666	0.00438262582996478	2.01343699248688e-05	mgm_all_birth
cg16458058	cg16458058	chr6	1496338	290	-0.00863303316599727	0.00201077471815824	2.42841764055495e-05	mgm_all_birth
cg12658012	cg12658012	chr1	183578811	290	-0.00834534549677169	0.00195275871658013	2.63959295750809e-05	mgm_all_birth
cg23407549	cg23407549	chr7	4996282	290	-0.0191238036138916	0.00448005052174124	2.69531784225739e-05	mgm_all_birth
cg14554488	cg14554488	chr9	90538261	290	-0.0137173091993309	0.00321650097737725	2.74092680281438e-05	mgm_all_birth
cg14260522	cg14260522	chr7	72935677	290	0.0211439771054835	0.00496220068225102	2.78341345833609e-05	mgm_all_birth
cg17144760	cg17144760	chr11	27384507	290	0.00531847956630378	0.00125029892611054	2.86876467595963e-05	mgm_all_birth
cg24676817	cg24676817	chr5	42995369	290	0.015106368695663	0.00355234533022914	2.88455354978442e-05	mgm_all_birth
cg24712354	cg24712354	chr19	42929067	290	-0.024786038760087	0.00584194217219707	3.0046307076226e-05	mgm_all_birth
cg15689991	cg15689991	chr12	65019329	290	0.0148782317671433	0.00351077178904184	3.06679381890004e-05	mgm_all_birth
cg23172828	cg23172828	chr15	66998998	290	-0.0167374998240953	0.00395102889286247	3.0879327623852e-05	mgm_all_birth
cg20540748	cg20540748	chr6	170407101	290	-0.0154926325631481	0.00365743242549467	3.09189902638304e-05	mgm_all_birth
cg16559243	cg16559243	chr5	38445612	290	-0.0242272598176814	0.00572227226218498	3.11888142505573e-05	mgm_all_birth
cg00193200	cg00193200	chr3	120626653	290	0.0189274554285337	0.00447824948493263	3.21576189542312e-05	mgm_all_birth
cg08223924	cg08223924	chr19	855922	290	-0.0232117889759791	0.00550553218481096	3.35893506876369e-05	mgm_all_birth
cg20486417	cg20486417	chr22	25574877	290	-0.0140495524322581	0.00334376456483105	3.56584229106175e-05	mgm_all_birth
cg14809166	cg14809166	chr11	113296828	290	-0.0188212434698386	0.0044795341917919	3.56746830177426e-05	mgm_all_birth
cg02327189	cg02327189	chr7	57830004	290	-0.0420543037616723	0.0100188149822801	3.62835253850022e-05	mgm_all_birth
cg19317226	cg19317226	chr10	130726701	290	-0.0509201835407216	0.0121408882656477	3.68030910135437e-05	mgm_all_birth
cg15514380	cg15514380	chr21	38737243	290	0.0192401097889157	0.00459296880792441	3.75852783736593e-05	mgm_all_birth
cg10710457	cg10710457	chr10	3143236	290	-0.00926278425926917	0.00221624362645568	3.9099617442993e-05	mgm_all_birth
cg15979035	cg15979035	chr14	93698870	290	-0.0194542994498224	0.00466300158768173	4.03214313136175e-05	mgm_all_birth
cg23109261	cg23109261	chr22	36691016	290	-0.0125075091255905	0.00300016777884317	4.08441648965242e-05	mgm_all_birth
cg10888399	cg10888399	chr22	18061368	290	0.0213573215375226	0.00514147799334294	4.34519329608105e-05	mgm_all_birth
cg00881487	cg00881487	chrX	3236105	290	-0.0261892115523242	0.00631339002584409	4.44878531976071e-05	mgm_all_birth
cg00692173	cg00692173	chr1	53217358	290	-0.0276662941810727	0.00667123620605888	4.46894764212773e-05	mgm_all_birth
cg11665583	cg11665583	chr22	26893201	290	-0.0250938334016995	0.00605860758300331	4.56648606500756e-05	mgm_all_birth
cg04110105	cg04110105	chr3	46395356	290	0.0141692364130182	0.00343002465780521	4.7754840992392e-05	mgm_all_birth
cg16834187	cg16834187	chr16	50404286	290	-0.0256695546982272	0.00621455639368962	4.78312463497714e-05	mgm_all_birth
cg26566236	cg26566236	chr6	139459701	290	-0.00989375427560717	0.00240440365597936	5.10068515829773e-05	mgm_all_birth
cg23102386	cg23102386	chr2	74055267	290	-0.0258836995957637	0.00629201780856762	5.12390555616364e-05	mgm_all_birth
cg05059663	cg05059663	chr17	13972631	290	0.00141992028124311	0.000346727185899467	5.52506740589223e-05	mgm_all_birth
cg24619895	cg24619895	chr12	123633728	290	-0.0121015206652456	0.00295518032480477	5.5303505783582e-05	mgm_all_birth
cg02226192	cg02226192	chr16	89461734	290	0.0224791334476591	0.00549390373452578	5.6066981325812e-05	mgm_all_birth
cg24844971	cg24844971	chr15	70127556	290	-0.0183399003888513	0.00450023827656789	5.99127967250873e-05	mgm_all_birth
cg22450733	cg22450733	chr6	30164801	290	-0.0183703519387	0.00451973018626528	6.26019698890986e-05	mgm_all_birth
cg02046160	cg02046160	chr9	88874667	290	-0.0126565186262522	0.00311823380023408	6.40375686808545e-05	mgm_all_birth
cg14520957	cg14520957	chr1	154179856	290	-0.0100465477792936	0.00247565459641119	6.42284354489366e-05	mgm_all_birth
cg26112622	cg26112622	chr1	2339890	290	-0.0288113762421457	0.00711041450151777	6.58417024244039e-05	mgm_all_birth
cg25254910	cg25254910	chr15	69748244	290	-0.00909197651681853	0.00225158500683344	6.96543649774422e-05	mgm_all_birth
cg07835844	cg07835844	chr2	45879684	290	0.0036701362847962	0.000908927331849638	6.96863450902241e-05	mgm_all_birth
cg22989843	cg22989843	chr2	223154201	290	0.0132749987406213	0.00329431121666077	7.20367631329804e-05	mgm_all_birth
cg26172319	cg26172319	chr19	18421854	290	-0.012688264594598	0.00314877607421049	7.2062057974858e-05	mgm_all_birth
cg01566393	cg01566393	chr21	46704721	290	-0.0204260586739876	0.00508248968370633	7.52188250132237e-05	mgm_all_birth
cg00675244	cg00675244	chrX	55100096	290	-0.0208807344713821	0.00519672320596165	7.54757388515345e-05	mgm_all_birth
cg02073680	cg02073680	chr16	87633963	290	-0.0188520194198533	0.00469212513777595	7.55538832104617e-05	mgm_all_birth
cg13865360	cg13865360	chr1	15476258	290	-0.00850031104594803	0.00212012057812228	7.81547473951017e-05	mgm_all_birth
cg18154158	cg18154158	chr15	25307169	290	-0.015214868312695	0.00380132488845795	8.03214315058005e-05	mgm_all_birth
cg19638818	cg19638818	chrX	129338174	290	-0.0207670401130376	0.00518931565159896	8.05249595079458e-05	mgm_all_birth
cg16686757	cg16686757	chr19	40908756	290	-0.0136724936726392	0.00341926799452609	8.15688224692403e-05	mgm_all_birth
cg14865585	cg14865585	chr21	45363474	290	-0.0226163897795791	0.00565814785093031	8.20670044853473e-05	mgm_all_birth
cg03525069	cg03525069	chr10	71576245	290	-0.0173762343588703	0.00434783217882493	8.22665947115112e-05	mgm_all_birth
cg03084350	cg03084350	chr3	38065265	290	-0.0107127218481671	0.00268327854293322	8.36333413581638e-05	mgm_all_birth
cg03640864	cg03640864	chr16	461701	290	-0.0137204375000441	0.00344423588580114	8.66213846450624e-05	mgm_all_birth
cg16697268	cg16697268	chr16	1484406	290	-0.0248965846188088	0.00625711119553827	8.82460255037118e-05	mgm_all_birth
cg20705251	cg20705251	chr17	7382278	290	0.00660333842811329	0.0016612625411238	8.96679228354455e-05	mgm_all_birth
cg12267283	cg12267283	chr7	157267422	290	-0.0190778796063564	0.00480115516329983	9.01345714023399e-05	mgm_all_birth
cg00908408	cg00908408	chr7	36225738	290	-0.00781258622153052	0.001978055218854	9.91224018687346e-05	mgm_all_birth
