## Supplementary table 22 for "Grandmaternal smoking during pregnancy is associated with differential DNA methylation in their grandchildren"

	cpg	chromosome	position	n	coefficient	coefficient.se	p.value	dataset
cg14954836	cg14954836	chr19	2349979	640	0.0102983539433888	0.00219761094407295	3.41457440677965e-06	pgm_all_7years
cg19964403	cg19964403	chr2	235961524	640	-0.0148833045788897	0.0031857417359483	3.6527517103848e-06	pgm_all_7years
cg09059988	cg09059988	chr1	150693299	640	-0.00601412282602373	0.00132072445562046	6.33219125918539e-06	pgm_all_7years
cg11984463	cg11984463	chr19	40725596	640	-0.0143133325108251	0.00315117105473063	6.67386794904103e-06	pgm_all_7years
cg25916662	cg25916662	chr4	184930579	640	-0.0180619566912007	0.00399602513664155	7.39034592085962e-06	pgm_all_7years
cg07933092	cg07933092	chr16	66600311	640	-0.00308115085906796	0.000682891814245284	7.66743895236782e-06	pgm_all_7years
cg02089929	cg02089929	chr16	84812726	640	-0.00206187546664369	0.00047363809472481	1.56526936797561e-05	pgm_all_7years
cg07718308	cg07718308	chr12	3187015	640	0.00232682366336917	0.000547119018419934	2.4312508715739e-05	pgm_all_7years
cg18700199	cg18700199	chr19	12792002	640	0.0106085108412183	0.0025204903935184	2.9401501106944e-05	pgm_all_7years
cg00309462	cg00309462	chr1	1840482	640	0.000453160699548057	0.000108236787531328	3.23343329469768e-05	pgm_all_7years
cg08323893	cg08323893	chr17	17727208	640	0.00048130736692098	0.00011518270961743	3.34765912875469e-05	pgm_all_7years
cg01010188	cg01010188	chr5	172753741	640	-0.00284807829891843	0.000683929477286446	3.55932429186985e-05	pgm_all_7years
cg21847118	cg21847118	chr17	48268237	640	-0.0120332923725352	0.00291787674496322	4.22381324797273e-05	pgm_all_7years
cg02560081	cg02560081	chr7	842128	640	-0.0113687321695611	0.00276404704107081	4.42311234199537e-05	pgm_all_7years
cg03575974	cg03575974	chr19	39214854	640	-0.00474143262950875	0.00115601951701971	4.64390837876352e-05	pgm_all_7years
cg08924566	cg08924566	chr1	202181869	640	-0.0116736508421349	0.00286144385795708	5.0908472854173e-05	pgm_all_7years
cg12036817	cg12036817	chr11	405846	640	-0.00514571850222188	0.00126713708701748	5.50575320569637e-05	pgm_all_7years
cg11410023	cg11410023	chr3	96533511	640	0.00265317116279304	0.000654406728837159	5.6588852015846e-05	pgm_all_7years
cg15889804	cg15889804	chr11	6947647	640	-0.00320316115244226	0.000796603250527893	6.49806684014912e-05	pgm_all_7years
cg01868379	cg01868379	chr4	1103640	640	-0.009859152418722	0.00245955973748074	6.84338286809652e-05	pgm_all_7years
cg14871771	cg14871771	chr7	637222	640	-0.00421879166666343	0.00105848769695476	7.51770522147827e-05	pgm_all_7years
cg25184502	cg25184502	chr5	176435980	640	-0.0571357600542696	0.0143523327196463	7.66545352736962e-05	pgm_all_7years
cg14377703	cg14377703	chr17	19647973	640	0.00631971455892945	0.00158940873332477	7.81776122957299e-05	pgm_all_7years
cg15573861	cg15573861	chr17	79247945	640	-0.00706020604127284	0.00177881733198979	8.04835485702127e-05	pgm_all_7years
cg24037938	cg24037938	chr1	4697967	640	-0.0165820591818849	0.00422505569822254	9.64195005908183e-05	pgm_all_7years
cg09112790	cg09112790	chr10	127408004	640	0.000764227315716665	0.000194810692650232	9.71119228874301e-05	pgm_all_7years
cg16645815	cg16645815	chr10	134556992	640	0.0673033080844505	0.0171827524421394	9.95085002292399e-05	pgm_all_7years
