## Supplementary table 23 for "Grandmaternal smoking during pregnancy is associated with differential DNA methylation in their grandchildren"

	cpg	chromosome	position	n	coefficient	coefficient.se	p.value	dataset
cg01580578	cg01580578	chr7	156889041	301	-0.0275011535993534	0.00549746668428464	9.80665463448119e-07	pgm_males_7years
cg12015615	cg12015615	chr7	55540725	301	-0.0243066171994521	0.00490516201533253	1.22767249429999e-06	pgm_males_7years
cg16183516	cg16183516	chr19	54684832	301	-0.0105216527198592	0.00220996232434113	3.04161371547059e-06	pgm_males_7years
cg20408339	cg20408339	chr17	72325008	301	-0.0100796533357322	0.00222988378458486	8.99728876644426e-06	pgm_males_7years
cg10772372	cg10772372	chr14	101360103	301	-0.011081098821365	0.00263917210779858	3.57194036253492e-05	pgm_males_7years
cg03042633	cg03042633	chr1	2183365	301	-0.0177999134430328	0.00429636185839916	4.4979929965266e-05	pgm_males_7years
cg06739711	cg06739711	chr14	62331920	301	-0.0130503488572537	0.00323210482273497	6.90903310093768e-05	pgm_males_7years
cg22898814	cg22898814	chr14	37053331	301	0.00754790847418328	0.00186938274888096	6.91118147418083e-05	pgm_males_7years
cg15676711	cg15676711	chr1	8072453	301	-0.00978389483008297	0.00243369403010371	7.41477436040206e-05	pgm_males_7years
cg17180218	cg17180218	chr13	113474153	301	-0.0213834264465682	0.00533422986159238	7.7641027380933e-05	pgm_males_7years
cg11317909	cg11317909	chr13	51825057	301	-0.0137473446695674	0.003445582390168	8.3734537941047e-05	pgm_males_7years
cg06915053	cg06915053	chr12	7245056	301	-0.00267446515574775	0.000673352671725815	8.99479717871458e-05	pgm_males_7years
cg19424060	cg19424060	chr19	56102908	301	-0.0187081094661874	0.00473072727252107	9.63531280851332e-05	pgm_males_7years
