## Supplementary table 26 for "Grandmaternal smoking during pregnancy is associated with differential DNA methylation in their grandchildren"

	cpg	chromosome	position	n	coefficient	coefficient.se	p.value	dataset
cg09646795	cg09646795	chr16	3191041	302	-0.0116419173806742	0.002429356852979	2.6307035369772e-06	mgm_males_7years
cg11594420	cg11594420	chr19	43919028	302	0.0263991551843125	0.00583058030174573	8.6956578438084e-06	mgm_males_7years
cg21564514	cg21564514	chr12	125594276	302	-0.0119913429252322	0.00270352481059327	1.30301176867788e-05	mgm_males_7years
cg11984463	cg11984463	chr19	40725596	302	-0.0204268469389755	0.00460750730399035	1.3147570303414e-05	mgm_males_7years
cg13464738	cg13464738	chr6	30950779	302	-0.0217407024460522	0.00497516253152144	1.73020198402611e-05	mgm_males_7years
cg05057634	cg05057634	chr17	74865178	302	0.0168535000804064	0.00391022408286434	2.23342057582584e-05	mgm_males_7years
cg22340811	cg22340811	chr12	11649374	302	0.00989535481604187	0.00231064258032403	2.51064755023621e-05	mgm_males_7years
cg25705486	cg25705486	chr18	8367425	302	0.00134992715532254	0.000315813955185332	2.59728871474885e-05	mgm_males_7years
cg12806067	cg12806067	chr12	132554024	302	-0.00160157612072702	0.00038310540500557	3.84820877397875e-05	mgm_males_7years
cg24917641	cg24917641	chr5	77961760	302	-0.015599572726969	0.00373259975805428	3.86860570088363e-05	mgm_males_7years
cg04322596	cg04322596	chr10	114910865	302	-0.00835284455808116	0.00199909118991968	3.88399356549047e-05	mgm_males_7years
cg18700199	cg18700199	chr19	12792002	302	0.0160211910887569	0.00387345056056154	4.62283449829192e-05	mgm_males_7years
cg10143883	cg10143883	chr19	45187222	302	-0.0124321994571518	0.00305004373668361	5.91037264334077e-05	mgm_males_7years
cg11410023	cg11410023	chr3	96533511	302	0.00329416862740445	0.000810219392408875	6.16186011244988e-05	mgm_males_7years
cg16649695	cg16649695	chr12	31743882	302	0.0007894635560497	0.000194828938245914	6.51327443711261e-05	mgm_males_7years
cg27582986	cg27582986	chr19	1955983	302	-0.00259184237874684	0.000648545460926189	8.14960381895201e-05	mgm_males_7years
cg10462416	cg10462416	chr10	103912579	302	0.00114578538629924	0.000289355098034784	9.43023017807915e-05	mgm_males_7years
