## Supplementary table 28 for "Grandmaternal smoking during pregnancy is associated with differential DNA methylation in their grandchildren"

### Sheet: Sheet1
CpG	chr	TFBS start	TFBS end	TF name	score
cg26827966	chr5	172189116	172189540	CTCF	265
cg26827966	chr5	172189176	172189446	YY1	128
cg22682200	chr10	120000689	120001479	EZH2	355
cg22682200	chr10	120000769	120001411	CTCF	1000
cg19426678	chr12	117535892	117537468	EZH2	670
cg19426678	chr12	117536622	117537455	KDM5B	331
cg19426678	chr12	117536875	117537625	POLR2A	1000
cg19426678	chr12	117536996	117537452	SIN3AK20	164
cg19426678	chr12	117537002	117537498	HMGN3	198
cg19426678	chr12	117537042	117537438	TBP	310
cg19426678	chr12	117537049	117537425	TCF7L2	148
cg19426678	chr12	117537052	117537474	TAF1	721
cg19426678	chr12	117537056	117537412	MAX	778
cg19426678	chr12	117537065	117537550	MAZ	355
cg19426678	chr12	117537084	117537428	YY1	223
cg19426678	chr12	117537090	117537430	MYC	421
cg19426678	chr12	117537090	117537430	HDAC2	230
cg19426678	chr12	117537105	117537425	SP1	167
cg19426678	chr12	117537111	117537415	FOXP2	219
cg19426678	chr12	117537121	117537511	ZBTB7A	289
cg19426678	chr12	117537127	117537425	ZNF143	1000
cg19426678	chr12	117537207	117537523	GABPA	194
cg19426678	chr12	117537219	117537413	ELF1	346
cg15068552	chr7	130130003	130130333	MAX	184
cg15068552	chr7	130130057	130130297	SPI1	212
cg15068552	chr7	130130113	130130363	TEAD4	377
cg15068552	chr7	130130154	130130644	TAF1	182
cg27456137	chrX	129402315	129403156	POLR2A	1000
cg27456137	chrX	129402335	129403088	RBBP5	343
cg27456137	chrX	129402423	129403129	REST	285
cg27456137	chrX	129402424	129403174	MYC	385
cg27456137	chrX	129402439	129403054	ZNF263	1000
cg27456137	chrX	129402527	129403051	HDAC1	164
cg27456137	chrX	129402556	129403212	E2F1	432
cg27456137	chrX	129402556	129403058	TAF1	1000
cg27456137	chrX	129402557	129403094	EGR1	619
cg27456137	chrX	129402562	129403078	PML	567
cg27456137	chrX	129402577	129403097	FOXM1	245
cg27456137	chrX	129402607	129403201	MAX	1000
cg27456137	chrX	129402622	129403062	CTCF	941
cg27456137	chrX	129402631	129403087	GTF2F1	211
cg27456137	chrX	129402655	129403271	MYBL2	268
cg27456137	chrX	129402671	129403556	SETDB1	988
cg27456137	chrX	129402677	129403121	IRF1	198
cg27456137	chrX	129402694	129403270	TCF12	351
cg27456137	chrX	129402695	129403075	TBP	1000
cg27456137	chrX	129402721	129403025	TCF3	127
cg27456137	chrX	129402729	129403239	E2F6	843
cg27456137	chrX	129402736	129403060	ZNF143	804
cg27456137	chrX	129402739	129403043	FOXP2	143
cg27456137	chrX	129402747	129403077	USF1	136
cg27456137	chrX	129402750	129403086	SP1	122
cg27456137	chrX	129402769	129403133	TEAD4	315
cg27456137	chrX	129402773	129403213	CBX3	566
cg27456137	chrX	129402780	129403060	CREB1	136
cg27456137	chrX	129402794	129403104	BHLHE40	186
cg19782749	chrX	132091578	132093013	EZH2	577
