## Supplementary table 29 for "Grandmaternal smoking during pregnancy is associated with differential DNA methylation in their grandchildren"

### Sheet: Sheet1
	EPIC		450k
EWAS	Lambda (SE)	Wlicoxon rank-sum test p-value	Lambda (SE)	Wlicoxon rank-sum test p-value
MGM all	1.3 ± 0.31	0.25	1.02 ± 0.19	0.49
MGM females	1.33 ± 0.31	0.16	0.73 ± 0.26	0.96
MGM males	0.57 ± 0.24	0.91	0.82 ± 0.24	0.54
PGM all	0.89 ± 0.29	0.7	0.91 ± 0.23	0.33
PGM females	1.02 ± 0.44	0.89	0.61 ± 0.23	0.76
PGM males	0.98 ± 0.16	0.59	0.46 ± 0.26	0.92
Inflation (assessed by lambda and standard error) and enrichment (assessed with a Wilcoxon rank-sum test) for sites associated with lean mass in the discovery and replication EWAS.
